# QUANTITATIVE PROTEOMIC REVEALS HEME OXYGENASE-1 LOCALIZATION TO CELL-SURFACE LIPID RAFTS AND ITS ASSOCIATION WITH FERROPORTIN IN IRON-LOADED MACROPHAGES

**DOI:** 10.64898/2026.09.14.750975

**Authors:** Alexandra Willemetz, Anne Auriac, Christian Federici, Lorenne Robert, Marjorie Leduc, Luc Camoin, François Canonne-Hergaux

## Abstract

**Background:** Macrophages play a central role in systemic iron homeostasis by recycling iron from senescent erythrocytes through the only known cellular iron exporter, ferroportin (Fpn). Previous studies have shown that Fpn localizes to membrane microdomains, or lipid rafts, which are important for its function and regulation by hepcidin. Iron strongly promotes the enrichment of Fpn in lipid rafts. However, the proteomic composition of these domains during iron overload remains largely unexplored.

**Objective:** This study aimed to characterize iron-induced changes in the macrophage lipid raft proteome in order to identify potential functional partners of Fpn and better define the cellular mechanisms involved in the response to iron overload.

**Methods:** Quantitative iTRAQ-based proteomic analysis was performed on detergent-resistant membranes (DRMs) isolated by iodixanol density-gradient ultracentrifugation from J774a.1 macrophages treated with iron-NTA (FeNTA). Key proteomic observations were further validated in both J774a.1 cells and bone marrow-derived macrophages (BMDMs) using western blot, cell-surface biotinylation, and confocal immunofluorescence microscopy. The regulatory role of the transcription factor Nrf2 was also assessed using Nrf2-knockout mouse models.

**Results:** In addition of Fpn, our lipid raft proteome identified 79 proteins significatively upregulated upon iron treatment, including, antioxidant proteins like the peroxiredoxin-1 (Prdx1), the glucose-6-phosphate dehydrogenase X-linked (G6pdx), as well as heme oxygenase-1 (Hmox1). Bioinformatic and functional analyses indicated that this response is associated with nuclear translocation of Nrf2, which is required for the transcriptional induction of Fpn and Hmox1. Whereas Fpn was detected in lipid rafts under basal conditions, Hmox1 was recruited to these domains only after iron or heme treatment. Confocal microscopy and cell-surface biotinylation assays confirmed that Hmox1 and Fpn colocalize at the plasma membrane, particularly within caveolae, specialized invaginated lipid raft domains.

**Conclusions:** Iron or heme overload induces a major remodeling of the macrophage membrane, leading to the formation of specialized lipid raft platforms enriched in antioxidant and iron handling proteins. The coordinated localization of Hmox1 and Fpn at the cell surface suggests a coupled mechanism linking heme catabolism to iron export. This organization may help limit intracellular iron accumulation and protect the plasma membrane from iron-mediated lipid peroxidation.

**Graphical abstract:** 

Cellular iron overload induces oxidative stress and may promote membrane lipid peroxidation. Proteomic analysis in macrophages of detergent-resistant membranes (lipid raft) enriched in the iron exporter ferroportin (Fpn) suggests that heme or iron (FeNTA) overloading promotes the recruitment of several proteins to caveolae, specialized lipid raft membrane invaginations enriched in caveolin. Components of the antioxidant response, including peroxiredoxin 1 (Prdx1), glucose-6-phosphate dehydrogenase X-linked (G6pdx), and glutamate-cysteine ligase modifier subunit (Gclm), were detected in these fractions, consistent with the establishment of a localized protective response that involves Nrf2-dependent signaling. Heme oxygenase-1 (Hmox1), the enzyme responsible for heme degradation, was also associated with the plasma membrane and colocalized with Fpn and caveolin1 at the cell surface. Hmox1 converts heme into ferrous iron, carbon monoxide (CO), and biliverdin. Biliverdin can subsequently be reduced to bilirubin by biliverdin reductase (BVR), which has been reported present in lipid rafts (Kim et al., 2004). Both CO and bilirubin have antioxidant and cytoprotective properties and may therefore limit ROS production and oxidative membrane damage. In parallel, the ferroxidase ceruloplasmin (Cp), previously shown to be present with cell surface lipid rafts (Marques et al., 2012), may facilitate iron export by oxidizing Fe²⁺ to Fe³⁺ for loading onto transferrin. This coordinated mechanism could restrict intracellular iron accumulation, limit Fenton chemistry, and protect membrane integrity during heme or iron overload. The graphical abstract was developed from a hand-drawn sketch using Microsoft PowerPoint, with image-generation support provided by ChatGPT.
