## Supplemental Table2 for "QUANTITATIVE PROTEOMIC REVEALS HEME OXYGENASE-1 LOCALIZATION TO CELL-SURFACE LIPID RAFTS AND ITS ASSOCIATION WITH FERROPORTIN IN IRON-LOADED MACROPHAGES"

### Sheet: Feuil1
Name	Supplier	Host species	WB dilution	IF	ICW dilution
				dilution
Primary antibodies
Anti-Ferroportin	Alpha Diagnostic	Rabbit	2000-01-01	1/100	1/200
Anti-Ferroportin	In-house laboratory [ref]	Rabbit	1/500	1950-01-01	1950-01-01
Anti-CD11b	DSHB	Rat	X	1/200	X
Anti-Caveolin-1 (N-20)	Tebu-bio	Rabbit	1/200	X	X
Anti-Caveolin-1 (7C8)	Abcam	Mouse	X	1950-01-01	X
Anti-heme-oxygenase 1 polyclonal ab SPA-896	Stressgen	Rabbit	1/500	X	X
Anti Heme Oxygenase 1 (mAb) ADI-OSA-11	Enzo Life science	Mouse	X	1/100	X
Anti-Flotillin-1	BD Transduction Laboratories	Mouse	2000-01-01	X	X
Anti-Actin	Sigma-Aldrich	Mouse	1/20000	X	X
Anti-Vinculin	Sigma-Aldrich	Mouse	1/20000	X	X
Anti-Transferrin Receptor (TfR)	Zymed Laboratories	Mouse	1/1500	X	X
Secondary antibodies
Anti-Mouse IgG 568 nm	Invitrogen	Goat	X	1/200	X
Anti-Mouse IgG 555 nm	Invitrogen	Goat	X	1/200	X
Anti-Rabbit IgG 488 nm	Invitrogen	Goat	X	1/200	X
Anti-Rat IgG 568 nm	Invitrogen	Goat	X	1/200	X
Anti-Mouse IgG IRDye 700 nm	LI-COR	Goat	1/10000	X	1/400
Anti-Mouse IgG IRDye 800 nm	LI-COR	Goat	1/10000	X	1/400
Anti-Rabbit IgG IRDye 800 nm	LI-COR	Goat	1/10000	X	1/400
Anti-Rabbit IgG HRP-conjugated	Tebu-Bio	Donkey	2.125	X	X
Anti-Mouse IgG HRP-conjugated	Tebu-Bio	Goat	2.125	X	X
