## Supplemental Table 3 for "QUANTITATIVE PROTEOMIC REVEALS HEME OXYGENASE-1 LOCALIZATION TO CELL-SURFACE LIPID RAFTS AND ITS ASSOCIATION WITH FERROPORTIN IN IRON-LOADED MACROPHAGES"

### Sheet: Ranked for Figures 3
			Accession #UNIPROT	Gene Acronym	Complete Name	Fold changes	Best P-Value	Positive fold changes (>2) in Fe/C ratio (among 4)	Number of Significant changes (among 4)
Figure 3A		1	Q3U1Z5	Gpsm3	Gpsm3 Isoform 1 of G-protein-signaling modulator 3	99.0832	0.0158	4	4
		2	Q8R4D1	Slc9a8	Slc9a8 Isoform 2 of Sodium/hydrogen exchanger 8	99.0832	0.0166	4	4
		3	Q9D6U8	Fam162a	Fam162a UPF0389 protein FAM162A	99.0832	0.0165	4	4
		4	Q921E2	Rab31	Rab31 Rab31-like	99.0832	0.0156	2	2
		5	Q9CZN7	Shmt2	Shmt2 Serine hydroxymethyltransferase	99.0832	0.0167	2	2
		6	Q8K0B2	Lmbrd1	Lmbrd1 Isoform 3 of Probable lysosomal cobalamin transporter	87.9023	0.0159	4	4
		7	Q8BGK6	Slc7a6	Slc7a6 Isoform 1 of Y+L amino acid transporter 2	87.9023	0.0159	2	2
		8	Q8VDS8	Stx18	Stx18 Isoform 2 of Syntaxin-18	87.9023	0.0157	2	2
		9	Q9WUA2	Farsb	Farsb Phenylalanyl-tRNA synthetase beta chain	87.9023	0.0165	2	2
		10	O08749	Dld	Dld Dihydrolipoyl dehydrogenase	87.0964	0.0163	2	2
		11	P28571	Slc6a9	Slc6a9 solute carrier family 6 member 9	86.2979	0.016	4	4
		12	Q9CZE3	Rab32	Rab32 Ras-related protein Rab-32	86.2979	0.0154	2	2
		13	J9UUF7	Rab7b	5430435G22Rik Isoform 1 of Ras-related protein Rab-7b	85.5067	0.0159	4	4
		14	O35153	Bet1l	Bet1l BET1-like protein	85.5067	0.0157	2	2
		15	Q9Z2H6	Clec4d	Clec4d C-type lectin, superfamily member 8 isoform 2	84.7227	0.0165	2	2
		16	P61967	Ap1s1	Ap1s1 AP-1 complex subunit sigma-1A	80.9096	0.0163	2	2
		17	Q9CQX5	Cldnd1	Cldnd1 11 kDa protein	79.4328	0.0166	4	4
		18	Q9QZI8	Serinc1	Serinc1 Serine incorporator 1	63.6796	0.0164	2	2
		19	Q62312	Tgfbr2	Tgfbr2 Isoform RII-1 of TGF-beta receptor type-2	51.5229	0.0163	4	4
	Figure 3B	20	Q9R1Q6	Tmem176b	Tmem176b Transmembrane protein 176B	33.7287	0.016	4	4
		21	Q78PY7	Snd1	Snd1 Staphylococcal nuclease domain-containing protein 1	28.3139	0.0266	2	2
		22	Q04447	Ckb	Ckb Creatine kinase B-type	26.546	0.0356	2	1
		23	Q9JHI9	Slc40a1	Slc40a1 Solute carrier family 40 member 1	25.1189	0.0154	4	2
		24	Q9D1P0	Mrpl13	Mrpl13 39S ribosomal protein L13, mitochondrial	23.1206	0.0156	4	4
		25	Q99P72	Rtn4	Rtn4 Isoform 1 of Reticulon-4	21.8776	0.0157	2	2
		26	P14901	Hmox1	Hmox1 Heme oxygenase 1	21.677	0.0014	4	4
		27	Q3UND0	Skap2	Skap2 Isoform 2 of Src kinase-associated phosphoprotein 2	21.4783	0.0155	4	4
		28	Q8VC04	Tmem106a	Tmem106a Transmembrane protein 106A	21.0863	0.0163	4	4
		29	Q8R5M8	Cadm1	Cadm1 46 kDa protein	21.0863	0.0007	3	3
		30	P35700	Prdx1	Prdx1 Peroxiredoxin-1	20.893	0.0001	4	4
		31	P62855	Gm6654	Gm6654 similar to ribosomal protein S26	20.893	0.0317	4	2
		32	Q91XV3	Basp1	Basp1 Brain acid soluble protein 1	20.5116	0	4	2
		33	O09172	Gclm	Gclm Glutamate--cysteine ligase regulatory subunit	19.4089	0.0299	2	2
		34	A0A0A6YVR6	Rnf149	Rnf149 Isoform 2 of E3 ubiquitin-protein ligase RNF149	19.0546	0.0301	4	2
		35	Q78IQ7	Slc39a4	Slc39a4 Isoform 2 of Zinc transporter ZIP4	17.7011	0.0018	4	4
		36	O35601	Fyb1	Fyb Isoform FYB-130 of FYN-binding protein	16.7494	0.0156	4	4
		37	Q7TNC4	Luc7l2	Luc7l2 Putative uncharacterized protein	16.293	0.0162	3	4
		38	Q8BK08	Tmem11	Tmem11 Transmembrane protein 11	16.1436	0.0302	2	2
		39	P29351	Ptpn6	Ptpn6 Isoform 1 of Tyrosine-protein phosphatase non-receptor type 6	13.5519	0.0003	4	4
		40	Q64281	Lilrb4a	Lilrb4 Isoform 2 of Leukocyte immunoglobulin-like receptor subfamily B member 4	12.0226	0.0313	4	4
		41	Q6IFX2	Krt42	Krt42 Keratin, type I cytoskeletal 42	12.0226	0.0016	4	4
		42	A9XX86	Mgl2	Mgl2 Macrophage galactose N-acetyl-galactosamine specific lectin 2 isoform i	11.8032	0.0118	4	3
		43	Q9DAS9	Gng12	Gng12 Guanine nucleotide-binding protein G(I)/G(S)/G(O) subunit gamma-12	11.5878	0.0311	2	2
		44	Q80VN1	Card19	1110007C09Rik Bcl10-interacting CARD protein	11.4815	0.0274	3	2
		45	Q00612	G6pdx	G6pdx Glucose-6-phosphate 1-dehydrogenase X	11.1686	0.0019	4	4
		46	Q9DC70	Ndufs7	Ndufs7 NADH dehydrogenase [ubiquinone] iron-sulfur protein 7, mitochondrial	10.9648	0.0017	3	3
		47	Q9QXS1	Plec	Plec1 Isoform PLEC-1E of Plectin-1	10.8643	0.0016	2	2
		48	B2RXS4	Plxnb2	Plxnb2 plexin B2	9.4624	0.0164	2	2
		49	P11440	Cdk1	Cdc2a Cell division control protein 2 homolog	9.4624	0.0156	2	2
		50	Q60932	Vdac1	Vdac1 Isoform Mt-VDAC1 of Voltage-dependent anion-selective channel protein 1	9.1201	0.0004	4	4
		51	Q9JL15	Lgals8	Lgals8 Galectin-8L	9.1201	0.0007	4	4
		52	Q60930	Vdac2	Vdac2 Voltage-dependent anion-selective channel protein 2	9.0365	0.0089	4	4
		53	O08715	Akap1	Akap1 Isoform 4 of A kinase anchor protein 1, mitochondrial	8.7902	0.0329	2	2
		54	Q9ERN0	Scamp2	Scamp2 Secretory carrier-associated membrane protein 2	8.3176	0.0326	2	2
		55	Q9D8T4	Tvp23b	Fam18b Protein FAM18B	7.1779	0.0345	1	1
		56	P20029	Hspa5	Hspa5 78 kDa glucose-regulated protein	6.5464	0.0001	3	3
		57	Q99LY9	Ndufs5	BC002163;Ndufs5 NADH dehydrogenase [ubiquinone] iron-sulfur protein 5	6.1944	0.0226	4	2
		58	Q3TFQ1	Spryd7	6330409N04Rik Putative uncharacterized protein	6.1376	0.0027	3	2
		59	P10833	Rras	Rras Ras-related protein R-Ras	6.0256	0.0267	3	2
		60	O70322	Abcb6	Abcb6 ATP-binding cassette sub-family B member 6, mitochondrial	5.9704	0.0021	4	2
		61	Q60931	Vdac3	Vdac3 Voltage-dependent anion-selective channel protein 3	5.7544	0	3	4
		62	Q60634	Flot2	Flot2 Isoform 1 of Flotillin-2	5.7016	0.0159	4	2
		63	P26041	Msn	Msn Moesin	5.5463	0.0002	4	4
		64	Q03265	Atp5f1a	Atp5a1 ATP synthase subunit alpha, mitochondrial	4.9659	0	4	4
		65	P08752	Gnai2	Gnai2 Putative uncharacterized protein	4.8306	0.0006	4	3
		66	O70152	Dpm1	Dpm1 Dolichol-phosphate mannosyltransferase	4.529	0.0327	4	4
		67	P17665	Cox7c	Cox7c;LOC100048613 Cytochrome c oxidase subunit 7C, mitochondrial	4.4055	0.0067	3	2
		68	Q05910	Adam8	Adam8 Putative uncharacterized protein	4.3652	0.0275	2	4
		69	Q8CAQ8	Immt	Immt Isoform 5 of Mitochondrial inner membrane protein	4.2462	0.0015	4	3
		70	P63017	Hspa8	Hspa8 Heat shock cognate 71 kDa protein	3.6308	0.0002	4	1
		71	P25911	Lyn	Lyn Isoform LYN B of Tyrosine-protein kinase Lyn	3.5318	0.0011	4	4
		72	Q9CVX4	Abcc3	Abcc3 Isoform 3 of Canalicular multispecific organic anion transporter 2	2.9107	0.0006	4	4
		73	Q9CQ22	Lamtor1	2400001E08Rik UPF0404 protein C11orf59 homolog	2.8054	0.0017	4	4
		74	O70318	Epb41l2	Epb4.1l2 erythrocyte protein band 4.1-like 2	2.7542	0.0096	4	4
		75	P56135	Atp5mf	Atp5j2 ATP synthase subunit f, mitochondrial	2.7542	0.0017	3	2
		76	Q91VR2	Atp5f1c	Atp5c1 ATP synthase gamma chain	2.5586	0.0016	4	4
		77	O08917	Flot1	Flot1 Flotillin-1	2.4889	0.0432	4	1
		78	Q9DBS1	Tmem43	Tmem43 Transmembrane protein 43	2.3768	0.0064	4	3
		79	Q9JKF7	Mrpl39	Mrpl39 Mitochondrial ribosomal protein L39	2.0701	0.0339	4	4

### Sheet: Ranked for Figure 4 
	Accession #UNIPROT	Gene Acronym	Complete Name	Fold changes	Best P-Value	Positive fold changes (>2) in Fe/C ratio (among 4)	Number of Significant changes (among 4)
1	Q3U1Z5	Gpsm3	Gpsm3 Isoform 1 of G-protein-signaling modulator 3	99.0832	0.0158	4	4
2	Q8R4D1	Slc9a8	Slc9a8 Isoform 2 of Sodium/hydrogen exchanger 8	99.0832	0.0166	4	4
3	Q9D6U8	Fam162a	Fam162a UPF0389 protein FAM162A	99.0832	0.0165	4	4
4	Q8K0B2	Lmbrd1	Lmbrd1 Isoform 3 of Probable lysosomal cobalamin transporter	87.9023	0.0159	4	4
5	P28571	Slc6a9	Slc6a9 solute carrier family 6 member 9	86.2979	0.016	4	4
6	J9UUF7	Rab7b	5430435G22Rik Isoform 1 of Ras-related protein Rab-7b	85.5067	0.0159	4	4
7	Q9CQX5	Cldnd1	Cldnd1 11 kDa protein	79.4328	0.0166	4	4
8	Q62312	Tgfbr2	Tgfbr2 Isoform RII-1 of TGF-beta receptor type-2	51.5229	0.0163	4	4
9	Q9R1Q6	Tmem176b	Tmem176b Transmembrane protein 176B	33.7287	0.016	4	4
10	Q9D1P0	Mrpl13	Mrpl13 39S ribosomal protein L13, mitochondrial	23.1206	0.0156	4	4
11	P14901	Hmox1	Hmox1 Heme oxygenase 1	21.677	0.0014	4	4
12	Q3UND0	Skap2	Skap2 Isoform 2 of Src kinase-associated phosphoprotein 2	21.4783	0.0155	4	4
13	Q8VC04	Tmem106a	Tmem106a Transmembrane protein 106A	21.0863	0.0163	4	4
14	P35700	Prdx1	Prdx1 Peroxiredoxin-1	20.893	0.0001	4	4
15	Q78IQ7	Slc39a4	Slc39a4 Isoform 2 of Zinc transporter ZIP4	17.7011	0.0018	4	4
16	O35601	Fyb1	Fyb Isoform FYB-130 of FYN-binding protein	16.7494	0.0156	4	4
17	P29351	Ptpn6	Ptpn6 Isoform 1 of Tyrosine-protein phosphatase non-receptor type 6	13.5519	0.0003	4	4
18	Q64281	Lilrb4a	Lilrb4 Isoform 2 of Leukocyte immunoglobulin-like receptor subfamily B member 4	12.0226	0.0313	4	4
19	Q6IFX2	Krt42	Krt42 Keratin, type I cytoskeletal 42	12.0226	0.0016	4	4
20	Q00612	G6pdx	G6pdx Glucose-6-phosphate 1-dehydrogenase X	11.1686	0.0019	4	4
21	Q60932	Vdac1	Vdac1 Isoform Mt-VDAC1 of Voltage-dependent anion-selective channel protein 1	9.1201	0.0004	4	4
22	Q9JL15	Lgals8	Lgals8 Galectin-8L	9.1201	0.0007	4	4
23	Q60930	Vdac2	Vdac2 Voltage-dependent anion-selective channel protein 2	9.0365	0.0089	4	4
24	P26041	Msn	Msn Moesin	5.5463	0.0002	4	4
25	Q03265	Atp5f1a	Atp5a1 ATP synthase subunit alpha, mitochondrial	4.9659	0	4	4
26	O70152	Dpm1	Dpm1 Dolichol-phosphate mannosyltransferase	4.529	0.0327	4	4
27	P25911	Lyn	Lyn Isoform LYN B of Tyrosine-protein kinase Lyn	3.5318	0.0011	4	4
28	Q9CVX4	Abcc3	Abcc3 Isoform 3 of Canalicular multispecific organic anion transporter 2	2.9107	0.0006	4	4
29	Q9CQ22	Lamtor1	2400001E08Rik UPF0404 protein C11orf59 homolog	2.8054	0.0017	4	4
30	O70318	Epb41l2	Epb4.1l2 erythrocyte protein band 4.1-like 2	2.7542	0.0096	4	4
31	Q91VR2	Atp5f1c	Atp5c1 ATP synthase gamma chain	2.5586	0.0016	4	4
32	Q9JKF7	Mrpl39	Mrpl39 Mitochondrial ribosomal protein L39	2.0701	0.0339	4	4
33	A9XX86	Mgl2	Mgl2 Macrophage galactose N-acetyl-galactosamine specific lectin 2 isoform i	11.8032	0.0118	4	3
34	P08752	Gnai2	Gnai2 Putative uncharacterized protein	4.8306	0.0006	4	3
35	Q8CAQ8	Immt	Immt Isoform 5 of Mitochondrial inner membrane protein	4.2462	0.0015	4	3
36	Q9DBS1	Tmem43	Tmem43 Transmembrane protein 43	2.3768	0.0064	4	3
37	Q9JHI9	Slc40a1	Slc40a1 Solute carrier family 40 member 1	25.1189	0.0154	4	2
38	P62855	Gm6654	Gm6654 similar to ribosomal protein S26	20.893	0.0317	4	2
39	Q91XV3	Basp1	Basp1 Brain acid soluble protein 1	20.5116	0	4	2
40	A0A0A6YVR6	Rnf149	Rnf149 Isoform 2 of E3 ubiquitin-protein ligase RNF149	19.0546	0.0301	4	2
41	Q99LY9	Ndufs5	BC002163;Ndufs5 NADH dehydrogenase [ubiquinone] iron-sulfur protein 5	6.1944	0.0226	4	2
42	O70322	Abcb6	Abcb6 ATP-binding cassette sub-family B member 6, mitochondrial	5.9704	0.0021	4	2
43	Q60634	Flot2	Flot2 Isoform 1 of Flotillin-2	5.7016	0.0159	4	2
44	P63017	Hspa8	Hspa8 Heat shock cognate 71 kDa protein	3.6308	0.0002	4	1
45	O08917	Flot1	Flot1 Flotillin-1	2.4889	0.0432	4	1
46	Q7TNC4	Luc7l2	Luc7l2 Putative uncharacterized protein	16.293	0.0162	3	4
47	Q60931	Vdac3	Vdac3 Voltage-dependent anion-selective channel protein 3	5.7544	0	3	4
48	Q8R5M8	Cadm1	Cadm1 46 kDa protein	21.0863	0.0007	3	3
49	Q9DC70	Ndufs7	Ndufs7 NADH dehydrogenase [ubiquinone] iron-sulfur protein 7, mitochondrial	10.9648	0.0017	3	3
50	P20029	Hspa5	Hspa5 78 kDa glucose-regulated protein	6.5464	0.0001	3	3
51	Q80VN1	Card19	1110007C09Rik Bcl10-interacting CARD protein	11.4815	0.0274	3	2
52	Q3TFQ1	Spryd7	6330409N04Rik Putative uncharacterized protein	6.1376	0.0027	3	2
53	P10833	Rras	Rras Ras-related protein R-Ras	6.0256	0.0267	3	2
54	P17665	Cox7c	Cox7c;LOC100048613 Cytochrome c oxidase subunit 7C, mitochondrial	4.4055	0.0067	3	2
55	P56135	Atp5mf	Atp5j2 ATP synthase subunit f, mitochondrial	2.7542	0.0017	3	2
56	Q05910	Adam8	Adam8 Putative uncharacterized protein	4.3652	0.0275	2	4
57	Q921E2	Rab31	Rab31 Rab31-like	99.0832	0.0156	2	2
58	Q9CZN7	Shmt2	Shmt2 Serine hydroxymethyltransferase	99.0832	0.0167	2	2
59	Q8BGK6	Slc7a6	Slc7a6 Isoform 1 of Y+L amino acid transporter 2	87.9023	0.0159	2	2
60	Q8VDS8	Stx18	Stx18 Isoform 2 of Syntaxin-18	87.9023	0.0157	2	2
61	Q9WUA2	Farsb	Farsb Phenylalanyl-tRNA synthetase beta chain	87.9023	0.0165	2	2
62	O08749	Dld	Dld Dihydrolipoyl dehydrogenase	87.0964	0.0163	2	2
63	Q9CZE3	Rab32	Rab32 Ras-related protein Rab-32	86.2979	0.0154	2	2
64	O35153	Bet1l	Bet1l BET1-like protein	85.5067	0.0157	2	2
65	Q9Z2H6	Clec4d	Clec4d C-type lectin, superfamily member 8 isoform 2	84.7227	0.0165	2	2
66	P61967	Ap1s1	Ap1s1 AP-1 complex subunit sigma-1A	80.9096	0.0163	2	2
67	Q9QZI8	Serinc1	Serinc1 Serine incorporator 1	63.6796	0.0164	2	2
68	Q78PY7	Snd1	Snd1 Staphylococcal nuclease domain-containing protein 1	28.3139	0.0266	2	2
69	Q99P72	Rtn4	Rtn4 Isoform 1 of Reticulon-4	21.8776	0.0157	2	2
70	O09172	Gclm	Gclm Glutamate--cysteine ligase regulatory subunit	19.4089	0.0299	2	2
71	Q8BK08	Tmem11	Tmem11 Transmembrane protein 11	16.1436	0.0302	2	2
72	Q9DAS9	Gng12	Gng12 Guanine nucleotide-binding protein G(I)/G(S)/G(O) subunit gamma-12	11.5878	0.0311	2	2
73	Q9QXS1	Plec	Plec1 Isoform PLEC-1E of Plectin-1	10.8643	0.0016	2	2
74	B2RXS4	Plxnb2	Plxnb2 plexin B2	9.4624	0.0164	2	2
75	P11440	Cdk1	Cdc2a Cell division control protein 2 homolog	9.4624	0.0156	2	2
76	O08715	Akap1	Akap1 Isoform 4 of A kinase anchor protein 1, mitochondrial	8.7902	0.0329	2	2
77	Q9ERN0	Scamp2	Scamp2 Secretory carrier-associated membrane protein 2	8.3176	0.0326	2	2
78	Q04447	Ckb	Ckb Creatine kinase B-type	26.546	0.0356	2	1
79	Q9D8T4	Tvp23b	Fam18b Protein FAM18B	7.1779	0.0345	1	1
